# Immunopeptidomics reveals peptide antigens preferentially presented in psoriasis lesional skin of HLA-C*06:02 carriers

**DOI:** 10.64898/2026.01.24.701535

**Authors:** Bjørn Kromann Hansen, Shanzou Chung, Prithvi Raj Munday, Jingran Ye, Chen Li, Nathan P. Croft, Nicole A. Mifsud, Michael Bzorek, Varun Sharma, Aly Fayed, Graham Starkey, Rohit D’Costa, Claire L. Gordon, Morten Bahrt Haulrig, Thuvarahan Jegathees, Frances Burns, Johannes S. Kern, Lone Skov, Marianne Bengtson Løvendorf, Anthony W. Pumassmrcell, Beatrice Dyring-Andersen, Asolina Braun

## Abstract

**Background:** Human leukocyte antigen (HLA)-C*06:02 is a major genetic risk factor for psoriasis and understanding the HLA-C*06:02-presented peptide antigen repertoire (immunopeptidome) in the skin of patients is crucial for identifying autoantigens. Yet, no skin immunopeptidome data from patients stratified by their HLA-C*06:02 status exists.

**Objective:** We analysed biopsies from lesional and non-lesional skin of patients with psoriasis vulgaris (n=12), guttate psoriasis (n=8), or from skin of healthy controls (n=16).

**Methods:** HLA class I and class II peptide complexes were isolated by serial immunoprecipitation and HLA-bound peptides identified by liquid chromatography-tandem mass spectrometry. HLA-C*06:02 genotyping was performed by polymerase chain reaction.

**Results:** Over 99,000 non-redundant peptide ligands were identified across all samples. Substantially more HLA class I and class II peptides were detected in lesional psoriatic skin compared to matched non-lesional and healthy skin. Three peptides predicted to bind HLA-C*06:02, including MRASSFLIV from the known psoriasis marker peptidase inhibitor 3 (PI3), were identified in all lesions of HLA-C*06:02-positive patients but were rarely detected or absent in HLA-C*06:02-negative patient lesional skin and not detected at all in unaffected skin. Keratinocyte differentiation-associated protein (KRTDAP) was a notable source of lesion-specific HLA class II ligands contributing three out of six peptides detected in more than half of the lesional samples.

**Conclusion:** Active psoriatic lesions display an altered and expanded immunopeptidome compared to unaffected skin. We have identified numerous unreported, lesion-specific HLA-bound peptides and their source proteins. These findings offer insights into the pathobiology of psoriasis and provide a resource for future functional studies.

**CAPSULE SUMMARY:** A selection of immunopeptides is presented exclusively in lesional skin of HLA-C*06:02^+^ patients with psoriasis that may represent antigenic drivers of disease.
