## Supplementary Data 2 for "Immunopeptidomics reveals peptide antigens preferentially presented in psoriasis lesional skin of HLA-C*06:02 carriers"

### Sheet: Sheet1
Source protein (HLA class)	Identified in n lesional samples	n unique peptides identified from source protein	Spatial protein expression properties in lesional versus nonlesional psoriatic skin	Tissue specificity	Cellular/subcellular location	Protein function
RHCG (class I)	13	11	Sporadically identified in stratum corneum	Enriched in squamous epithelium	Cell membrane	“Ammonium transporter involved in the maintenance of acid-base homeostasis.” https://www.uniprot.org/uniprotkb/Q9UBD6/entry
SLC6A14 (class I)	12	9	Only identified in stratum corneum, predominantly in lesions	unspecific	Cell membrane, intracellular (vesicles, mitochondria)	Sodium- and chloride-dependent amino acid transport. https://www.uniprot.org/uniprotkb/Q9UN76/entry
AMBRA1 (class I)	12	10	Not detected	Unspecific	Intracellular (cytoplasm, vesicles, endoplasmatic reticulum, mitochondria, nucleus	“Substrate-recognition component of a DCX (DDB1-CUL4-X-box) E3 ubiquitin-protein ligase complex involved in cell cycle control and autophagy”. Also involved in regulatory T cell differentiation. https://www.uniprot.org/uniprotkb/Q9C0C7/entry
DUSP2 (class I)	12	1	Not detected	Unspecific	Intracellular (nucleus)	“Dephosphorylates both phosphorylated Thr and Tyr residues in MAPK1” https://www.uniprot.org/uniprotkb/Q05923/entry
PI3 (class I)	11	13	Only identified in lesional epidermis	Enriched in squamous epithelium	Secreted (all 13 peptides are from signal peptide or propeptide)	“an elastase-specific inhibitor that functions as an antimicrobial peptide against Gram-positive and Gram-negative bacteria, and fungal pathogens.”
C1orf198 (class I)	11	9	Widely detected across skin layers in both lesional and unaffected skin	unspecific	Intracellular (cytoplasm)	Unknown function. https://www.uniprot.org/uniprotkb/Q9H425/entry
NOD2 (class I)	11	5	Not detected	Enriched in squamous epithelium	intracellular (Golgi apparatus, Cytosol)	Pattern recognition receptor that detects bacterial peptidoglycan fragments and triggers innate immune responses, e.g. via NF-kappa-B and MAP kinase signaling. https://www.uniprot.org/uniprotkb/Q9HC29/entry
TSEN15 (class I)	10	3	Not detected	Unspecific	Intracellular (nucleus)	Endonuclease subunit of tRNA splicing complex. https://www.uniprot.org/uniprotkb/Q8WW01/entry
TCAF2 (class I)	10	5	Widely detected across skin layers in both lesional and unaffected skin	Unspecific	Intracellular (cell membrane)	“Negatively regulates the plasma membrane cation channel TRPM8 activity” https://www.uniprot.org/uniprotkb/A6NFQ2/entry
IRF7 (class I)	10	5	only detected in lesional epidermis	Enriched in lymphoid tissue	intracellular (cytoplasm, nucleus)	Key regulator of type I interferon responses and antiviral immunity. https://www.uniprot.org/uniprotkb/Q92985/entry
UNC13D (class II)	12	5	Identified in all skin layers, predominantly in lesional samples	Unspecific	Intracellular (cytoplasm, vesicles), has been detected with mass spectrometry in blood	“Plays a role in cytotoxic granule exocytosis in lymphocytes” https://www.uniprot.org/uniprotkb/Q70J99/entry
MPO (class II)	11	7	Identified in all skin layers, upregulated in lesional versus non-lesional / healthy dermis	Enriched in bone marrow and lymphoid tissues	Secreted by activated neutrophils and monocytes	“Part of the host defense system of polymorphonuclear leukocytes. It is responsible for microbicidal activity against a wide range of organisms.” https://www.uniprot.org/uniprotkb/P05164/entry
ITGA4 (class II)	11	11	Not detected	Enriched in bone marrow and lymphoid tissue	Cell membrane	Mediates cell adhesion and migration, particularly leukocyte trafficking. https://www.uniprot.org/uniprotkb/P13612/entry
SEMA4A (class II)	10	7	Not detected	Unspecific	Cell membrane, secreted	Axon guidance molecule and immune cell activation regulator. https://www.uniprot.org/uniprotkb/Q9H3S1/entry
KLK9 (class II)	10	5	Predominantly detected in stratum corneum and subcutis	Enriched in skin	Secreted	Axon guidance molecule and immune cell activation regulator. https://www.uniprot.org/uniprotkb/Q9UKQ9/entry
